# Intercellular signaling dynamics from a single cell atlas of the biomaterials response

**DOI:** 10.1101/2020.07.24.218537

**Authors:** Christopher Cherry, David R Maestas, Jin Han, James I Andorko, Patrick Cahan, Elana J Fertig, Lana X Garmire, Jennifer H Elisseeff

**Affiliations:** Translational Tissue Engineering Center, Wilmer Eye Institute and the Department of Biomedical Engineering, Johns Hopkins University School of Medicine, Baltimore, MD; Department of Biomedical Engineering and Institute for Cell Engineering, Johns Hopkins University School of Medicine, Baltimore, MD, USA; Department of Oncology, Johns Hopkins University School of Medicine, Baltimore, MD, USA; Department of Applied Mathematics and Statistics, Johns Hopkins University, Baltimore, MD, USA; Department of Computational Medicine and Bioinformatics, University of Michigan, Ann Arbor. MI 48105; Bloomberg~Kimmel Institute for Cancer Immunotherapy and Sidney Kimmel Comprehensive Cancer Center, Johns Hopkins University School of Medicine, Baltimore, MD

## Abstract

Biomaterials serve as the basis of implants, tissue engineering scaffolds, and multiple other biomedical therapeutics. New technologies, such as single cell RNA sequencing (scRNAseq), are enabling characterization of the biomaterial response to an unprecedented level of detail, facilitating new discoveries in the complex cellular environment surrounding materials. We performed scRNAseq and integrated data sets from multiple experiments to create a single cell atlas of the biomaterials response that contains 42,156 cells from biological extracellular matrix (ECM)-derived and synthetic polyester (polycaprolactone, PCL) scaffold biomaterials implanted in murine muscle wounds. We identified 18 clusters of cells, including natural killer (NK) cells, multiple subsets of fibroblasts, and myeloid cells, many of which were previously unknown in the biomaterial response. To determine intra and intercellular signaling occurring between the numerous cell subsets, including immune-stromal interactions in the biomaterial response, we developed Domino (github.com/chris-cherry/domino), a computational tool which allows for identification of condition specific intercellular signaling patterns connected to transcription factor activation from single cell data. The Domino networks self-assembled into signaling modules and cellular subsets involved in signaling independent of clustering, defining interactions between immune, fibroblast, and tissue-specific modules with biomaterials-specific communication patterns. Further compilation and integration of biomaterials single cell data sets will delineate the impact of materials chemical and physical properties and biological factors, such as anatomical placement, age, or systemic disease, that will direct biomaterials design.
