## Supplementary material for "Intercellular signaling dynamics from a single cell atlas of the biomaterials response": All supplementary files: Supplementary Table 2.xlsx

### Sheet: Sheet1
Supplementary Table 2. Summary of the single cell data sets present in the integrated atlas. All animals underwent volumetric muscle loss surgery (with the exception of naïve animals). Time of harvest indicates time after induction of volumetric muscle loss. Age of animals indicates age at time of surgery.
Time of harvest	Age of animal	Condition	Cell Isolation	Single cell technique	Cell number after cleaning	Total read no.	Reads per cell
1wk	104 wk	ECM	CD45 enriched	Drop-seq	768	578519852	753281
1wk	104 wk	PCL	CD45 enriched	Drop-seq	2423	459723888	189733
1wk	104 wk	Saline	CD45 enriched	Drop-seq	1900	511541598	269232
1wk	104 wk	Naïve	CD45 enriched	Drop-seq	4202	589788368	140359
1wk	6wk	ECM	CD45 enriched	Drop-seq	977	619535491	634120
1wk	6wk	PCL	CD45 enriched	Drop-seq	2411	561629911	232945
1wk	6wk	Saline	CD45 enriched	Drop-seq	3607	527612453	146275
1wk	6wk	Naïve	CD45 enriched	Drop-seq	4165	521413339	125189
1wk	6wk	ECM	Fibroblast sort	Drop-seq	1887	363184585	192467
1wk	6wk	PCL	Fibroblast sort	Drop-seq	1620	419648844	259042
1wk	6wk	Saline	Fibroblast sort	Drop-seq	1980	362650955	183157
1wk	6wk	Naïve	Fibroblast sort	Drop-seq	1669	404648431	242450
6wk	6wk	ECM	Fibroblast sort	Drop-seq	2523	285492775	113156
6wk	6wk	PCL	Fibroblast sort	Drop-seq	3483	566313513	162594
6wk	6wk	Saline	Fibroblast sort	Drop-seq	2202	614734776	279171
6wk	6wk	Naïve	Fibroblast sort	Drop-seq	2057	336521963	163598
1wk	6wk	ECM	Macrophage sort	10x 3' v2	2232	310395421	139066
1wk	6wk	PCL	Macrophage sort	10x 3' v2	1733	286048595	165060
1wk	6wk	Saline	Macrophage sort	10x 3' v2	318	50063258	157432
Total					42157	8369468016	198531
