## Supplementary material for "Intercellular signaling dynamics from a single cell atlas of the biomaterials response": All supplementary files: Supplementary Table 4.csv

	Supplementary table 4. Numbers of cells allocated to cluster by experimental sample.
	B 3wk ECM	B 3wk Naive	B 3wk PCL	B 3wk Saline	Fib 1wk ECM	Fib 1wk Naive	Fib 1wk PCL	Fib 1wk Saline	Fib 6wk ECM	Fib 6wk Naive	Fib 6wk PCL	Fib 6wk Saline	Mac 1wk ECM	Mac 1wk PCL	Mac 1wk Saline	Ns 1wk ECM	Ns 1wk ECM Old	Ns 1wk Naive	Ns 1wk Naive Old	Ns 1wk PCL	Ns 1wk PCL Old	Ns 1wk Saline	Ns 1wk Saline Old	T 3wk ECM	T 3wk Naive	T 3wk PCL	T 3wk Saline
Fib generic	0	0	0	0	508	398	230	643	1176	634	1294	575	0	0	0	109	90	67	331	142	191	48	127	0	0	0	0
Fib pre	0	0	0	0	732	591	779	420	630	446	1442	606	0	2	0	112	104	206	805	321	407	139	345	0	0	0	0
Fib immune	0	0	0	0	280	306	162	540	467	638	355	615	0	0	0	148	99	37	130	81	167	33	60	0	0	0	0
Fib cart	0	0	0	0	77	109	69	79	83	107	84	163	0	0	0	42	28	13	63	41	117	13	41	0	0	0	0
Fib snc	0	0	0	0	105	83	115	104	60	81	218	62	0	0	0	61	24	10	27	30	56	14	35	0	0	0	0
Satellite	0	0	0	0	70	58	66	110	59	90	31	104	0	0	0	5	5	6	14	8	24	4	9	0	0	0	0
Endo	0	0	0	0	2	3	7	6	9	9	7	4	0	0	0	96	72	9	67	49	112	21	91	0	0	0	0
Neuro	0	0	0	0	12	18	6	37	16	38	16	48	0	0	0	8	10	2	8	19	17	3	5	0	0	0	0
Myofibroblast	0	0	0	0	11	36	7	17	3	4	3	12	4	4	10	17	1	8	12	14	11	2	6	0	0	0	0
Cell cycle	0	0	0	0	71	51	164	7	5	2	18	3	66	21	13	6	69	248	271	178	141	72	113	0	0	0	0
Mac pre	0	0	0	0	0	0	0	0	0	0	0	0	1472	1107	133	14	56	1360	715	401	295	459	935	0	0	0	0
Mac-Mono Inflam	0	0	0	0	7	6	4	3	2	1	0	0	189	412	80	70	231	1317	892	593	536	533	1080	0	0	0	0
Mac R2	0	0	0	0	0	0	0	0	0	0	0	0	465	96	71	24	76	339	244	179	87	67	139	0	0	0	0
T-NK	0	0	0	0	8	4	6	11	5	2	7	5	8	4	0	44	50	454	460	250	155	111	182	0	0	0	0
Mac-Mono Il36y	0	0	0	0	0	0	0	0	0	0	0	0	13	43	3	1	6	38	27	21	23	310	289	0	0	0	0
Fib-Mac-Mono Ifn	0	0	0	0	3	6	5	3	8	5	7	5	13	42	7	3	37	38	41	22	21	20	98	0	0	0	0
DC	0	0	0	0	0	0	0	0	0	0	1	0	2	2	1	2	5	36	37	34	35	51	39	0	0	0	0
Mast	0	0	0	0	1	0	0	0	0	0	0	0	0	0	0	6	14	13	21	40	16	9	13	0	0	0	0
